# MONFIT: Multi-omics factorization-based integration of time-series data sheds light on Parkinson’s disease

**DOI:** 10.1101/2024.06.03.597147

**Authors:** Katarina Mihajlović, Noël Malod-Dognin, Corrado Ameli, Alexander Skupin, Nataša Pržulj

**Affiliations:** Barcelona Supercomputing Center (BSC), 08034 Barcelona, Spain; The Integrative Cell Signalling Group, Luxembourg Centre for Systems Biomedicine (LCSB), University of Luxembourg, Esch-sur-Alzette, Luxembourg; Department of Physics and Material Science, Luxembourg, Luxembourg; University of California San Diego, La Jolla, CA 92093, USA; Department of Computer Science, University College London, WC1E 6BT London, United Kingdom; ICREA, Pg. Lluís Companys 23, 08010 Barcelona, Spain

## Abstract

Parkinson’s disease (PD) is a severe and complex multifactorial neurodegenerative disease with still elusive pathophysiology preventing the development of curative treatments. Molecular deep phenotyping by longitudinal multi-omics is a promising approach to identify mechanisms of PD aetiology and its progression. However, the heterogeneous data require new analysis frameworks to understand disease progression across biological entities and processes. Here, we present MONFIT, a holistic analysis pipeline that integrates and mines time-series single-cell RNA-sequencing data with bulk proteomics and metabolomics data by non-negative matrix tri-factorization, enabling prior knowledge incorporation from molecular networks. First, MONIFT integrates time-point-specific data and then holistically mines the integrated data across time points. By applying MONFIT to longitudinal multi-omics data of differentiation of PD and control patient-derived induced pluripotent stem cells into dopaminergic neurons, we identify novel PD-associated genes, emphasize molecular pathways that play important roles in PD pathology, and suggest new intervention opportunities using drug-repurposing. MONFIT is fully adaptable to other multi-omics data sets.
