## Supplementary File 1 for "MONFIT: Multi-omics factorization-based integration of time-series data sheds light on Parkinson’s disease"

### Sheet: Sheet1
MALAT1
COL1A2
VIM
DLK1
LUC7L3
WSB1
STMN1
CENPF
HMGB2
CRABP1
MAP2
GAP43
TOP2A
RTN4
MAP1B
TMSB10
HSP90AA1
HSP90AB1
ENO1
TTC3
PTMA
PEG10
GPC3
FTL
NASP
WLS
NREP
TUBA1B
AKAP9
TUBA1A
TPT1
NUSAP1
CALM2
MDK
RPL27A
RPS20
RPS19
SOX4
RGS2
IGFBP5
RPS14
RPS6
HSP90B1
NNAT
UBE2C
NEFM
TMSB4X
TFPI2
TPX2
HMGN2
HNRNPC
RPS12
YBX1
TPM1
NAP1L1
HELLS
STMN2
HSP90AB3P
RPL23
ANKRD36C
RPS8
RPL35A
DEK
RPL37A
FNBP1L
RPS16
MKI67
RPL31
RPS11
CNTNAP2
CENPU
RPL27
GAPDH
GSTP1
MATR3
PTTG1
RPS29
LMO3
NCAM1
ANK3
SNHG5
SMC4
KIF5C
TERF2IP
RPL5
PCSK1
RPS23
RPL11
ATAD2
BNIP3
LMAN1
FAM13C
MEST
RSPO2
CANX
SULF1
RPL19
HNRNPD
SOX2
RPL30
NR2F1
DNAJA1
RPL13
KPNA2
PRC1
VCAN
NUCKS1
TCF12
BEX1
RPS15A
YWHAB
CCDC88A
RPL37
PCLO
DST
KCNQ1OT1
RPL10
RPS24
RPL13A
SYT4
ANKRD36
SLIT2
HNRNPU
OTX2
HNRNPCP2
TPBG
P4HA1
ANP32E
RPLP1
PRDX6
CBX5
SRP14
RPS3
PRIM1
YWHAE
TFF3
RPL34
PTN
RPS17
ARL6IP1
MORF4L1
FTH1
AURKA
RPL24
RPS27A
MT2A
TCF7L2
LDHA
RANBP1
DLGAP5
TXNIP
NEFL
RPL32
RPS13
RPL38
CENPH
SYNE2
SMC1A
SPARC
CSRP2
LMO4
SMARCA5
TPH1
