## Supplementary File 2 for "MONFIT: Multi-omics factorization-based integration of time-series data sheds light on Parkinson’s disease"

### Sheet: Sheet1
Enriched Reactome pathway	p-value	Top-level Reactome pathway
Peptide chain elongation	4.10774e-36	Metabolism of proteins
Viral mRNA Translation	4.10774e-36	Disease
Selenocysteine synthesis	7.18661e-36	Metabolism
Eukaryotic Translation Elongation	1.37558e-35	Metabolism of proteins
Nonsense Mediated Decay (NMD) independent of the Exon Junction Complex (EJC)	1.74058e-35	Metabolism of RNA
Eukaryotic Translation Termination	2.27957e-35	Metabolism of proteins
Formation of a pool of free 40S subunits	1.71178e-34	Metabolism of proteins
Selenoamino acid metabolism	3.43114e-34	Metabolism
Response of EIF2AK4 (GCN2) to amino acid deficiency	4.58004e-34	Cellular responses to stimuli
L13a-mediated translational silencing of Ceruloplasmin expression	6.20136e-33	Metabolism of proteins
GTP hydrolysis and joining of the 60S ribosomal subunit	8.15599e-33	Metabolism of proteins
Nonsense-Mediated Decay (NMD)	2.03842e-32	Metabolism of RNA
Nonsense Mediated Decay (NMD) enhanced by the Exon Junction Complex (EJC)	2.03842e-32	Metabolism of RNA
Cap-dependent Translation Initiation	7.08857e-32	Metabolism of proteins
Eukaryotic Translation Initiation	7.08857e-32	Metabolism of proteins
Influenza Infection	8.11351e-32	Disease
Influenza Viral RNA Transcription and Replication	2.00342e-31	Disease
Cellular response to starvation	5.29239e-28	Cellular responses to stimuli
Regulation of expression of SLITs and ROBOs	9.40246e-28	Developmental Biology
Major pathway of rRNA processing in the nucleolus and cytosol	1.02659e-25	Metabolism of RNA
SRP-dependent cotranslational protein targeting to membrane	2.22053e-24	Metabolism of proteins
Signaling by ROBO receptors	3.48034e-23	Developmental Biology
rRNA processing in the nucleus and cytosol	1.18583e-21	Metabolism of RNA
rRNA processing	3.86902e-21	Metabolism of RNA
Metabolism of amino acids and derivatives	7.2349e-20	Metabolism
SARS-CoV-1 modulates host translation machinery	2.32703e-17	Disease
Cellular responses to stimuli	9.03376e-16	Cellular responses to stimuli
Cellular responses to stress	3.31659e-15	Cellular responses to stimuli
SARS-CoV-1-host interactions	3.69499e-15	Disease
Axon guidance	4.9247e-15	Developmental Biology
SARS-CoV-2 modulates host translation machinery	7.26599e-15	Disease
Formation of the ternary complex, and subsequently, the 43S complex	1.46091e-14	Metabolism of proteins
Nervous system development	1.90498e-14	Developmental Biology
Ribosomal scanning and start codon recognition	1.33108e-13	Metabolism of proteins
Translation initiation complex formation	1.33108e-13	Metabolism of proteins
Activation of the mRNA upon binding of the cap-binding complex and eIFs, and subsequent binding to 43S	1.74747e-13	Metabolism of proteins
Translation	6.32292e-13	Metabolism of proteins
SARS-CoV-1 Infection	7.07759e-13	Disease
SARS-CoV-2-host interactions	8.20506e-12	Disease
Infectious disease	1.17264e-11	Disease
Developmental Biology	1.36027e-10	Developmental Biology
Metabolism of RNA	5.52632e-10	Metabolism of RNA
SARS-CoV-2 Infection	3.77513e-09	Disease
Disease	3.5745e-07	Disease
SARS-CoV Infections	3.67624e-06	Disease
Metabolism of proteins	2.40386e-05	Metabolism of proteins
Binding and Uptake of Ligands by Scavenger Receptors	0.000109623	Vesicle-mediated transport
Scavenging by Class A Receptors	0.00148467	Vesicle-mediated transport
Chaperone Mediated Autophagy	0.00456032	Autophagy
Metabolism	0.00733937	Metabolism
HSF1 activation	0.0175397	Cellular responses to stimuli
HSP90 chaperone cycle for steroid hormone receptors (SHR) in the presence of ligand	0.017577	Cellular responses to stimuli
G2/M Transition	0.0210393	Cell Cycle
Mitotic G2-G2/M phases	0.0216129	Cell Cycle
Interleukin-4 and Interleukin-13 signaling	0.0250279	Immune System
Mitotic Prometaphase	0.0250279	Cell Cycle
AURKA Activation by TPX2	0.0284511	Cell Cycle
Cell Cycle	0.0357481	Cell Cycle
Separation of Sister Chromatids	0.044343	Cell Cycle
