## Supplementary File 3 for "MONFIT: Multi-omics factorization-based integration of time-series data sheds light on Parkinson’s disease"

### Sheet: Sheet1
Enriched GO-BP term	p-value	REVIGO representative term
cytoplasmic translation	3.66236e-24	translation
translation	5.43685e-24	translation
antimicrobial humoral immune response mediated by antimicrobial peptide	0.00169316	antimicrobial humoral immune response mediated by antimicrobial peptide
tissue regeneration	0.00225681	tissue regeneration
killing of cells of another organism	0.0042488	antimicrobial humoral immune response mediated by antimicrobial peptide
ribosomal small subunit biogenesis	0.0042488	ribosomal small subunit biogenesis
rRNA processing	0.0126089	ribosomal small subunit biogenesis
osteoblast differentiation	0.0143299	osteoblast differentiation
response to wounding	0.0189943	response to wounding
cerebral cortex development	0.0209372	cerebral cortex development
maintenance of protein location in plasma membrane	0.0229027	maintenance of protein location in plasma membrane
negative regulation of calcium ion transmembrane transporter activity	0.0229027	negative regulation of calcium ion transmembrane transporter activity
positive regulation of signal transduction by p53 class mediator	0.0229027	positive regulation of signal transduction by p53 class mediator
negative regulation of ubiquitin protein ligase activity	0.0233649	negative regulation of calcium ion transmembrane transporter activity
negative regulation of nuclear-transcribed mRNA catabolic process, deadenylation-dependent decay	0.0233649	negative regulation of nuclear-transcribed mRNA catabolic process, deadenylation-dependent decay
positive regulation of protein kinase B signaling	0.0233649	positive regulation of signal transduction by p53 class mediator
maturation of SSU-rRNA from tricistronic rRNA transcript (SSU-rRNA, 5.8S rRNA, LSU-rRNA)	0.0261342	ribosomal small subunit biogenesis
negative regulation of growth	0.0277731	negative regulation of growth
anterior/posterior axis specification	0.0277731	anterior/posterior axis specification
negative regulation of microtubule polymerization	0.0352228	negative regulation of microtubule polymerization
bone mineralization	0.0352228	osteoblast differentiation
peripheral nervous system axon regeneration	0.0353456	tissue regeneration
cell division	0.0353456	cell division
regulation of fibroblast growth factor receptor signaling pathway	0.0353456	regulation of fibroblast growth factor receptor signaling pathway
kinetochore organization	0.0353456	kinetochore assembly
defense response to Gram-negative bacterium	0.0466647	antimicrobial humoral immune response mediated by antimicrobial peptide
positive regulation of leukocyte chemotaxis	0.0472534	positive regulation of leukocyte chemotaxis
negative regulation of protein neddylation	0.0472534	negative regulation of protein neddylation
endoplasmic reticulum tubular network membrane organization	0.0472534	endoplasmic reticulum tubular network membrane organization
intracellular sequestering of iron ion	0.0472534	maintenance of protein location in plasma membrane
motor neuron axon guidance	0.0472534	cerebral cortex development
negative regulation of calcium ion export across plasma membrane	0.0472534	negative regulation of calcium ion transmembrane transporter activity
kinetochore assembly	0.0472534	kinetochore assembly
positive regulation of cardiac muscle contraction	0.0472534	positive regulation of cardiac muscle contraction
negative regulation of ubiquitin-dependent protein catabolic process	0.0472534	negative regulation of nuclear-transcribed mRNA catabolic process, deadenylation-dependent decay
leukocyte chemotaxis involved in inflammatory response	0.0472534	leukocyte chemotaxis involved in inflammatory response
response to calcium ion	0.0472534	response to calcium ion
cellular response to heat	0.0493539	cellular response to heat
positive regulation of cytoplasmic translation	0.0493539	negative regulation of nuclear-transcribed mRNA catabolic process, deadenylation-dependent decay
